# UNCOVERseq Enables Sensitive and Controlled Gene Editing Off-Target Nomination Across CRISPR-Cas Modalities and Systems

**DOI:** 10.1101/2025.05.09.653165

**Authors:** Kyle J. Kinney, Kun Jia, He Zhang, Ellen Schmaljohn, Thomas Osborne, Bernice Thommandru, Karthik Murugan, Andrea Sánchez-Peña, Sean West, Shengyao Chen, Roshani Codipilly, Morgan Sturgeon, Rolf Turk, Matthew McNeill, Mark Behlke, Ashley Jacobi, M. Kyle Cromer, Garrett Rettig, Gavin Kurgan

## Abstract

The rapid development of CRISPR-Cas gene editing technologies has revolutionized genetic medicine, offering unprecedented precision and potential for treating a wide array of genetic disorders. However, assessing the risks of unintended gene editing effects remains critical, and is complicated by new editing modalities and unclear analytical guidelines. We present UNCOVERseq (Unbiased Nomination of CRISPR Off-target Variants using Enhanced RhPCR), an improved *in cellulo* off-target nomination workflow designed to sensitively nominate off-target sites (<0.01% editing) with defined input requirements and analytical process controls to provide empirical performance evidence across diverse circumstances. Using this workflow, we nominated off-targets across 192 guide RNAs (gRNAs) and demonstrated superior performance compared to existing methodologies. We identified a subset of six gRNAs with a dynamic range of specificity and confirmed the relevance and high true positive rate of our nomination method, providing relative risk assessments for multiple modalities (*S.p.* Cas9 and derived high-fidelity variants / base editors) in a translational system involving hematopoietic stem and progenitor cells (HSPCs). Additionally, we established that double-strand break (DSB) editing retains a strong, positive rank correlation to single-strand break (SSB)-mediated base editing, highlighting the importance of DSB nomination sites as candidate loci for base editing. Overall, UNCOVERseq improves informed risk assessment of gene editing in translational systems by enhancing the quality of off-target nomination.
