## Supplementary Table 2 for "UNCOVERseq Enables Sensitive and Controlled Gene Editing Off-Target Nomination Across CRISPR-Cas Modalities and Systems"

### Sheet: Sheet1
Tier	Definitions: Tiers below include consensus between positive- and negative-strand libraries and a significant p-value for UMI read count of at least one biological replicate versus controls.
1	Consensus between at least 2 biological replicates, MAR of at least "likely pathogenic, annotation includes "exon", or levenshtein distance is 0.
2	Consensus between at least 2 biological replicates and Annotation includes "exon"
3	Annotation includes "exon", MAR of at least "likely pathogenic" or >1% Avg_%OnTargetUMI_Reads or consensus between at least 2 biological replicates (not in Tier1/2)
4	Annotation includes "intron" or "intergenic", <1% Avg_%OnTargetUMI_Reads, LD <5
5	0.1-1% Avg_%OnTargetUMI_Reads or LD<5
6	<0.1% Avg_%OnTargetUMI_Reads, LD>4
