## Supplementary Table 4 for "UNCOVERseq Enables Sensitive and Controlled Gene Editing Off-Target Nomination Across CRISPR-Cas Modalities and Systems"

chrX	109930514	109930534	Bin1Full1_4	173.1426782	-
chr22	47924625	47924645	Bin1Full2_3	155.2667843	+
chr1	64133480	64133500	Bin1Full3_3	136.4517989	+
chr1	202586267	202586287	Bin1Full4_5	128.7441236	+
chr5	149864107	149864127	Bin1Full5_4	120.4065812	+
chr15	69319850	69319870	Bin1Full7_3	118.5157696	-
chr14	90593847	90593867	Bin1Full6_3	117.136391	-
chr7	101283214	101283234	Bin1Full8_4	100.0264718	-
chr12	6773279	6773299	Bin1Full9_0	100	-
chr2	217789960	217789980	Bin1Full11_3	97.46169618	+
chr2	151203105	151203125	Bin1Full10_4	95.17678729	+
chr8	29646307	29646327	Bin1Full13_4	91.70167331	-
chr15	33180836	33180856	Bin1Full12_4	89.73700142	-
chr18	23732318	23732338	Bin1Full14_3	87.10404382	+
chr11	93552243	93552263	Bin1Full16_3	82.63509351	-
chr1	43279801	43279821	Bin1Full17_4	79.65734663	-
chr16	75111804	75111824	Bin1Full15_4	78.65008215	+
chr3	67021413	67021433	Bin1Full18_2	74.00081352	-
chr7	4961805	4961825	Bin1Full21_1	67.69173944	-
chr3	42907094	42907114	Bin1Full19_4	67.00045465	+
chr10	23362364	23362384	Bin1Full20_5	64.73751864	-
chr3	10473746	10473766	Bin1Full22_5	61.52953674	+
chr1	179806581	179806601	Bin1Full24_4	60.05434473	+
chr19	14535838	14535858	Bin1Full26_6	59.32201875	+
chr7	50764045	50764065	Bin1Full23_4	57.38976815	-
chr8	102730077	102730097	Bin1Full25_3	57.01880516	-
chr9	34715730	34715750	Bin1Full27_5	51.08060545	+
chr2	68706894	68706914	Bin2Full1_4	48.40633296	-
chr9	133804572	133804592	Bin2Full3_4	46.51540481	-
chrX	112306941	112306961	Bin2Full5_4	45.98627961	-
chrX	112306941	112306961	Bin2Full6_4	45.98627961	-
chr3	10338276	10338296	Bin2Full2_3	45.63546897	-
chr6	35113172	35113192	Bin2Full4_4	44.79050137	+
chr14	62562170	62562190	Bin2Full8_4	43.33900736	+
chr5	113119768	113119788	Bin2Full12_2	42.93168161	-
chr17	63474377	63474397	Bin2Full11_3	42.78221729	-
chrX	44271460	44271480	Bin2Full7_4	41.91039047	+
chrX	153921116	153921136	Bin2Full18_3	40.17858632	-
chr11	1573941	1573961	Bin2Full13_5	40.0536101	+
chr11	1573941	1573961	Bin2Full14_5	40.0536101	+
chr6	23272247	23272267	Bin2Full9_3	39.69671824	-
chr17	65629441	65629461	Bin2Full15_4	39.51207016	+
chr22	50224162	50224183	Bin2Full10_3	37.87166176	-
chr7	157032941	157032961	Bin2Full16_2	37.54115906	+
chr16	51868592	51868612	Bin2Full17_3	37.34361864	-
chr12	120684765	120684785	Bin2Full23_3	36.13826892	-
chr15	74759225	74759245	Bin2Full20_5	35.77920613	-
chr6	27632534	27632554	Bin2Full28_3	33.99939395	+
chr2	3558493	3558513	Bin2Full19_4	33.75292148	+
chr6	123513134	123513154	Bin2Full22_5	32.43611073	-
chr6	13203893	13203913	Bin2Full21_2	31.1205773	+
chr5	170664051	170664071	Bin2Full25_4	30.36224979	-
chr20	57124384	57124404	Bin2Full24_3	30.01690086	+
chr19	58467681	58467701	Bin2Full26_5	29.95956525	+
chr22	25012942	25012962	Bin2Full29_4	29.76104517	-
chr1	112239856	112239876	Bin2Full27_3	29.64030031	+
chr9	126674777	126674797	Bin2Full30_5	28.55532716	-
chr11	15891591	15891611	Bin2Full32_4	27.16417825	-
chr3	7034905	7034925	Bin2Full31_4	26.50572044	+
chr8	97816401	97816421	Bin2Full35_2	25.5540345	-
chr1	184664110	184664130	Bin2Full38_3	24.35586683	-
chr16	55491676	55491697	Bin2Full34_4	24.28099516	-
chr8	11854584	11854604	Bin2Full37_5	23.58557381	-
chr1	25337079	25337099	Bin2Full50_4	22.43131717	-
chr1	219702638	219702658	Bin2Full39_5	22.11502309	-
chr2	106630587	106630608	Bin2Full42_3	21.79065551	+
chr16	29812734	29812754	Bin2Full41_6	21.68000232	+
chr3	64023397	64023417	Bin2Full33_5	21.23416564	-
chr22	31375625	31375645	Bin2Full52_5	21.17014739	-
chr11	17496696	17496716	Bin2Full40_4	21.04396608	+
chr18	49459543	49459563	Bin2Full48_3	20.98649962	-
chr8	24745112	24745132	Bin2Full43_5	20.67760667	-
chr19	18569639	18569658	Bin2Full49_2	20.35702479	-
chr1	2529875	2529895	Bin2Full36_3	20.31032695	-
chr3	145236858	145236878	Bin2Full51_5	18.78425087	-
chr19	55746393	55746413	Bin2Full54_4	18.37030954	-
chr8	1944119	1944139	Bin2Full44_3	18.16047036	-
chr8	1944119	1944139	Bin2Full45_3	18.16047036	-
chr8	1944119	1944139	Bin2Full46_3	18.16047036	-
chr19	17724214	17724234	Bin2Full47_4	18.05126133	+
chr5	180526305	180526325	Bin2Full55_4	16.82275683	+
chr1	20496188	20496208	Bin2Full67_3	16.36645862	+
chr10	27608834	27608855	Bin2Full53_4	15.84383555	-
chr22	17376109	17376129	Bin2Full56_4	15.5622028	+
chr7	100515043	100515063	Bin2Full59_3	15.04549275	+
chr2	167879491	167879511	Bin2Full58_2	14.83242886	+
chr1	91636160	91636180	Bin2Full66_3	14.22884863	-
chr21	19492741	19492761	Bin2Full61_5	14.04549555	+
chr2	237525641	237525661	Bin2Full57_3	13.88534992	+
chr2	5838753	5838773	Bin2Full64_2	13.82710388	-
chr5	173295131	173295151	Bin2Full63_0	13.70358274	+
chr1	92332844	92332864	Bin2Full62_4	13.04071486	-
chr3	137105542	137105561	Bin2Full70_4	13.00991626	+
chr17	78952922	78952942	Bin2Full75_4	12.3514101	+
chr10	84907813	84907833	Bin2Full71_3	11.75944669	-
chr6	35179011	35179032	Bin2Full69_4	11.7353496	+
chrX	75785138	75785158	Bin2Full73_4	11.70445767	+
chr4	15409649	15409669	Bin2Full74_3	11.57691839	+
chr11	44521489	44521509	Bin2Full83_3	11.39162703	+
chr7	129460833	129460853	Bin2Full72_4	11.30120053	+
chr1	77338615	77338635	Bin2Full78_5	11.23678469	+
chr2	3487823	3487843	Bin2Full80_4	11.17747515	-
chr11	79731909	79731929	Bin3Full3_4	11.09730624	+
chr2	145535967	145535987	Bin2Full82_3	11.04593333	-
chr4	97514346	97514366	Bin2Full65_4	11.0336583	+
chr5	15149199	15149219	Bin2Full87_5	10.99389423	+
chr13	95122683	95122703	Bin2Full60_2	10.97987214	-
chr5	175795990	175796012	Bin2Full81_4	10.95125011	+
chr20	3208799	3208819	Bin2Full79_3	10.79849579	+
chr6	27147304	27147324	Bin2Full77_3	10.7911287	+
chr5	86093859	86093879	Bin3Full6_4	10.22040849	+
chr11	67283307	67283327	Bin2Full84_4	10.17330895	-
chr1	61346693	61346713	Bin2Full86_4	10.13806309	-
chr9	137096301	137096321	Bin2Full76_4	10.13318643	+
chr17	78315857	78315877	Bin2Full68_6	10.02030667	-
chr21	43816258	43816279	Bin3Full1_4	9.909819038	-
chr9	126558945	126558965	Bin3Full7_3	9.808827555	-
chr19	2683720	2683740	Bin3Full2_5	9.222374226	+
chr1	2458330	2458350	Bin3Full13_4	9.127176174	+
chr1	18884432	18884452	Bin3Full18_4	9.10966848	+
chr1	24643868	24643888	Bin3Full8_3	9.090391742	-
chr20	17068076	17068096	Bin3Full4_5	8.977404343	+
chr6	31539484	31539503	Bin3Full9_3	8.888505184	-
chr6	18559180	18559200	Bin2Full85_4	8.835835363	+
chr17	78474105	78474125	Bin3Full20_3	8.77358775	-
chr3	184248397	184248417	Bin3Full43_3	8.732067355	+
chr17	65784177	65784197	Bin3Full14_3	8.701289071	+
chr20	51240664	51240684	Bin3Full29_6	8.549521078	-
chr2	10879237	10879257	Bin3Full16_4	8.179084935	+
chr12	12250510	12250530	Bin3Full22_3	8.116250502	-
chrX	73452410	73452430	Bin3Full5_4	8.096497348	+
chr5	134017366	134017386	Bin3Full23_4	8.04788675	+
chrX	149302967	149302987	Bin3Full30_5	7.848650868	-
chr21	44260472	44260492	Bin3Full17_4	7.675915558	-
chr10	123060762	123060782	Bin3Full27_4	7.658150333	+
chr6	19104009	19104029	Bin3Full11_5	7.624219044	-
chrX	51179363	51179383	Bin3Full32_5	7.553563503	+
chr20	44423480	44423500	Bin3Full21_3	7.52934714	+
chr1	239600441	239600461	Bin3Full10_4	7.502415707	+
chr6	46629096	46629116	Bin3Full34_3	7.422575026	-
chr13	93955648	93955668	Bin3Full26_2	7.266386928	+
chr11	63764508	63764528	Bin3Full25_4	7.244196635	+
chr6	102344929	102344949	Bin3Full41_3	7.215195065	-
chr2	15796335	15796355	Bin3Full28_2	7.208880507	+
chr8	52650313	52650333	Bin3Full24_5	7.150608643	+
chr17	76708063	76708083	Bin3Full35_6	7.123797229	-
chr5	65925130	65925149	Bin3Full31_4	7.108195167	+
chr7	92245083	92245103	Bin3Full46_5	7.01886516	+
chr11	90134896	90134916	Bin3Full38_5	6.999409337	+
chr12	132325671	132325691	Bin3Full47_3	6.917471416	-
chr12	55817744	55817764	Bin3Full36_4	6.886106895	-
chr12	57219227	57219248	Bin3Full12_4	6.845210526	-
chr11	22419085	22419105	Bin3Full19_3	6.762484374	-
chr19	28928188	28928207	Bin3Full15_2	6.666853899	+
chr6	68164169	68164189	Bin3Full33_5	6.63961968	-
chr19	10987480	10987499	Bin3Full40_3	6.435207901	+
chr17	5976298	5976318	Bin3Full37_4	6.120085105	+
chr1	239559805	239559825	Bin3Full63_4	6.090169538	-
chr3	171739150	171739170	Bin3Full48_4	6.074717744	-
chr7	158572633	158572653	Bin3Full75_5	6.062259731	-
chr2	120396025	120396045	Bin3Full52_4	6.046612614	-
chr16	720318	720338	Bin3Full49_3	5.971397085	-
chrX	27764833	27764853	Bin3Full91_4	5.932519593	-
chr7	38345872	38345892	Bin3Full64_5	5.85427661	+
chr11	64164488	64164509	Bin3Full54_5	5.835762549	-
chr12	93571565	93571585	Bin3Full39_5	5.761608275	-
chr7	100883086	100883106	Bin3Full66_4	5.733286023	+
chr5	37685489	37685509	Bin3Full55_5	5.712825875	+
chr9	116717464	116717484	Bin3Full50_3	5.665493715	-
chr6	84754835	84754855	Bin3Full51_5	5.555961044	+
chr3	32365033	32365053	Bin3Full42_4	5.530501889	+
chrX	154295876	154295896	Bin3Full60_3	5.502615811	+
chr17	80141799	80141819	Bin3Full79_4	5.417176138	+
chr4	7743128	7743148	Bin3Full61_4	5.329931254	+
chr14	77011589	77011609	Bin3Full44_4	5.306377955	-
chr7	75766784	75766804	Bin3Full62_5	5.285913581	+
chr9	94006921	94006940	Bin3Full45_3	5.254179462	+
chr12	79821663	79821683	Bin3Full59_5	5.15996448	+
chr3	143084402	143084422	Bin3Full68_4	5.045601453	-
chr2	199457708	199457728	Bin3Full53_4	5.010277504	+
chr15	101765098	101765118	Bin3Full82_4	4.974900655	+
chr6	92988007	92988027	Bin3Full56_6	4.901058039	-
chr6	92988007	92988027	Bin3Full57_6	4.901058039	-
chr11	34175107	34175127	Bin3Full89_5	4.899618784	-
chr2	27506176	27506196	Bin3Full71_4	4.867330625	-
chr2	233890066	233890086	Bin3Full87_5	4.849500176	-
chr13	23512550	23512570	Bin3Full58_4	4.836974048	-
chr15	58449636	58449656	Bin3Full85_5	4.806974671	-
chr9	36970767	36970787	Bin3Full67_4	4.762638485	-
chr11	75800480	75800500	Bin3Full76_3	4.740859717	+
chr16	11100650	11100670	Bin3Full94_4	4.739017418	-
chr9	116985496	116985516	Bin3Full73_5	4.732316164	-
chr16	68075967	68075987	Bin3Full77_4	4.726849925	-
chr1	162954244	162954264	Bin3Full92_4	4.693609834	-
chr12	75752304	75752324	Bin3Full83_6	4.641396966	-
chr9	33187066	33187086	Bin3Full70_4	4.609337403	+
chr9	121568242	121568262	Bin3Full84_4	4.567109431	-
chr10	91603753	91603772	Bin3Full81_2	4.554913446	-
chr1	3688572	3688592	Bin3Full65_5	4.539298545	+
chr11	1049060	1049080	Bin3Full98_4	4.417691138	+
chr16	62038689	62038709	Bin3Full104_4	4.388403556	-
chr10	33656562	33656582	Bin3Full88_4	4.37929624	+
chr17	12997554	12997574	Bin3Full111_3	4.303112497	-
chr19	6211594	6211614	Bin3Full78_3	4.259800104	-
chr1	18928577	18928598	Bin3Full69_4	4.193551862	-
chr8	2039646	2039666	Bin3Full102_5	4.174041641	-
chr1	154833858	154833878	Bin3Full103_5	4.132460626	-
chr1	100249787	100249807	Bin3Full108_4	4.129208136	-
chr22	29712059	29712079	Bin3Full106_4	4.120657581	+
chrX	28662969	28662989	Bin3Full101_5	4.05877053	-
chr18	77403690	77403710	Bin3Full121_4	4.031172242	+
chr21	38722611	38722630	Bin3Full90_5	4.0045358	+
chr16	30083881	30083901	Bin3Full74_5	3.977168977	+
chrX	20433435	20433455	Bin3Full122_4	3.939539761	+
chr6	145237281	145237301	Bin3Full95_4	3.900822079	+
chr2	180257977	180257997	Bin3Full96_4	3.882579176	-
chr17	42536259	42536279	Bin3Full72_5	3.850758457	+
chr5	171605698	171605718	Bin3Full110_6	3.8002965	-
chr20	56579394	56579414	Bin3Full99_4	3.785466362	+
chr6	87357496	87357516	Bin3Full80_4	3.785205516	+
chr16	84079758	84079778	Bin3Full97_5	3.761317646	+
chr11	17547214	17547234	Bin3Full130_6	3.70025898	+
chr2	54513085	54513105	Bin3Full131_3	3.666831514	+
chr18	8551787	8551806	Bin3Full86_2	3.647144877	+
chr12	52034095	52034115	Bin3Full114_4	3.626195756	-
chr6	37956407	37956427	Bin3Full93_4	3.617661107	+
chr1	110063075	110063096	Bin3Full109_4	3.612091878	-
chr10	48635459	48635479	Bin3Full113_3	3.49996609	-
chrX	19924224	19924244	Bin3Full105_5	3.487790163	+
chr19	7635157	7635177	Bin3Full126_4	3.413841544	+
chrX	148508639	148508659	Bin3Full112_4	3.386594931	-
chr5	153214673	153214693	Bin3Full124_6	3.339918327	+
chr4	170029205	170029225	Bin3Full117_4	3.299543287	+
chr3	182698919	182698940	Bin3Full137_4	3.291075405	+
chr2	219852500	219852520	Bin3Full123_4	3.268213885	+
chr10	73886161	73886181	Bin3Full118_5	3.265116736	+
chr4	57122040	57122060	Bin3Full119_4	3.221890267	-
chr9	133578640	133578660	Bin3Full148_5	3.105865414	+
chr3	73918167	73918187	Bin3Full141_5	3.077336479	-
chr18	48085910	48085930	Bin3Full132_5	2.922583655	-
chr1	13791637	13791657	Bin3Full146_5	2.882278128	+
chr17	17886884	17886904	Bin3Full144_6	2.865743647	-
chr9	126886230	126886249	Bin3Full138_5	2.841155735	-
chr14	64738979	64739000	Bin3Full139_5	2.811995076	-
chrX	10172950	10172970	Bin3Full115_5	2.805264309	+
chrX	10172950	10172970	Bin3Full116_5	2.805264309	+
chr13	69924455	69924475	Bin3Full143_5	2.804490494	-
chr7	100442273	100442293	Bin3Full125_5	2.803624503	+
chr12	14774646	14774666	Bin3Full149_4	2.788140758	+
chr17	39401076	39401098	Bin3Full107_3	2.765590526	+
chr3	172008715	172008735	Bin3Full135_5	2.747404778	-
chr5	10150705	10150725	Bin3Full100_5	2.726988705	+
chr11	61908986	61909006	Bin3Full134_3	2.690232224	+
chrX	109600620	109600640	Bin3Full156_5	2.67577671	+
chr9	95321993	95322013	Bin3Full133_6	2.672573538	+
chr1	2555478	2555497	Bin3Full128_4	2.643063686	+
chr1	2555478	2555497	Bin3Full129_4	2.643063686	+
chr6	144362171	144362191	Bin3Full176_3	2.619109179	+
chr6	73441510	73441530	Bin3Full147_5	2.534281531	-
chr7	44978814	44978834	Bin3Full162_5	2.499930252	+
chr19	46373854	46373873	Bin3Full145_4	2.487291288	+
chr2	46156275	46156294	Bin3Full160_4	2.481911988	-
chr18	37299824	37299843	Bin3Full127_4	2.45984489	-
chr17	18105900	18105917	Bin3Full136_4	2.458610035	-
chr4	185926337	185926356	Bin3Full120_3	2.442429963	+
chr10	12416936	12416957	Bin3Full142_3	2.439554876	+
chr4	8889611	8889631	Bin3Full155_5	2.390412085	+
chr4	76186324	76186344	Bin3Full150_3	2.385496424	+
chr16	73872329	73872349	Bin3Full164_5	2.365715304	-
chr1	206695106	206695126	Bin3Full169_5	2.340293818	-
chr2	118498270	118498290	Bin3Full165_5	2.308409602	-
chr11	119095198	119095218	Bin3Full152_4	2.301566863	-
chr14	97372462	97372482	Bin3Full168_5	2.281561473	+
chr9	93114781	93114800	Bin3Full157_4	2.254275027	+
chr11	45684172	45684192	Bin3Full140_5	2.159473209	-
chr18	9743796	9743816	Bin3Full173_4	2.105015519	-
chr8	121640295	121640315	Bin3Full151_6	2.099558414	-
chr1	22524210	22524230	Bin3Full205_4	2.087570119	-
chr11	814040	814060	Bin3Full177_3	2.075261664	+
chr2	15844219	15844238	Bin3Full171_3	2.056347194	-
chr12	68952717	68952737	Bin3Full183_4	2.052938083	-
chr1	243139945	243139965	Bin3Full178_4	2.040672842	-
chr17	2885753	2885773	Bin3Full181_5	2.030631278	+
chr16	30609096	30609116	Bin3Full189_5	2.010175284	+
chr7	25098246	25098266	Bin3Full179_4	2.005872343	+
chr16	12321097	12321116	Bin3Full200_3	1.990418691	-
chr11	65428764	65428785	Bin3Full184_4	1.984163957	-
chr8	143738596	143738616	Bin3Full166_3	1.9733591	+
chr17	40098098	40098117	Bin3Full220_4	1.914492029	-
chr16	9495551	9495571	Bin3Full167_5	1.913127041	-
chr8	28890953	28890973	Bin3Full153_3	1.899886088	+
chr6	1267757	1267779	Bin3Full154_4	1.895056683	+
chr10	28699792	28699812	Bin3Full175_5	1.884999479	+
chr6	31187234	31187254	Bin3Full204_6	1.875830521	+
chr19	27822791	27822811	Bin3Full188_6	1.870809763	+
chr3	59568204	59568224	Bin3Full170_4	1.863502492	+
chr6	12710435	12710455	Bin3Full197_4	1.857954694	+
chr5	69480163	69480183	Bin3Full172_5	1.838915857	-
chr2	69717489	69717509	Bin3Full185_6	1.827001687	-
chr10	35964499	35964519	Bin3Full180_3	1.799221134	-
chr15	75792732	75792752	Bin3Full193_3	1.786008983	-
chr9	128352890	128352910	Bin3Full158_3	1.785289733	+
chr14	68589553	68589572	Bin3Full192_6	1.776604421	+
chr20	35503396	35503416	Bin3Full159_4	1.763298116	+
chr7	137864893	137864913	Bin3Full206_4	1.762157556	-
chr9	110041633	110041653	Bin3Full194_4	1.704250379	+
chr16	9068630	9068650	Bin3Full252_5	1.691450966	+
chr2	1515395	1515415	Bin3Full163_5	1.690122989	+
chr9	137178467	137178486	Bin3Full201_4	1.686773435	+
chr20	42326743	42326763	Bin3Full214_2	1.686606379	+
chr19	17338988	17339008	Bin3Full161_5	1.66712012	+
chr14	95792488	95792508	Bin3Full225_5	1.661066636	+
chr14	20055300	20055320	Bin3Full202_5	1.652734767	-
chr3	196465489	196465509	Bin3Full210_6	1.644232779	-
chr2	176172392	176172412	Bin3Full207_4	1.639463112	-
chr17	81695620	81695639	Bin3Full209_3	1.637861429	-
chr12	79063456	79063476	Bin3Full195_6	1.636545261	-
chr6	19181790	19181810	Bin3Full191_3	1.629645186	+
chr19	42078083	42078103	Bin3Full174_4	1.618238795	+
chr11	14158653	14158673	Bin3Full223_3	1.606176067	-
chr9	36171381	36171401	Bin3Full208_4	1.604318292	+
chr16	11412220	11412239	Bin3Full212_3	1.598390968	-
chr1	188023058	188023078	Bin3Full215_5	1.54375688	+
chr7	30859658	30859678	Bin3Full228_5	1.540881406	+
chr15	98743592	98743612	Bin3Full186_5	1.53633948	+
chr3	134039586	134039606	Bin3Full232_4	1.535257475	-
chr18	63837668	63837688	Bin3Full211_3	1.513424952	-
chr3	124019353	124019373	Bin3Full187_4	1.50317644	+
chr17	50847754	50847774	Bin3Full190_4	1.501844043	-
chr1	208171007	208171027	Bin3Full196_4	1.486395083	+
chr18	43198201	43198221	Bin3Full227_3	1.473767198	-
chr5	276028	276048	Bin3Full213_4	1.465548277	-
chr16	4574929	4574949	Bin3Full216_3	1.458720317	-
chr16	18780943	18780963	Bin3Full229_6	1.451457219	-
chr13	45596437	45596457	Bin3Full236_4	1.449936829	-
chr15	32168244	32168264	Bin3Full199_5	1.448802319	+
chr20	51242741	51242761	Bin3Full257_5	1.423178051	-
chr7	153061382	153061402	Bin3Full219_3	1.414994141	-
chrX	130069475	130069495	Bin3Full222_6	1.40639503	+
chr1	205410370	205410390	Bin3Full231_5	1.401955392	+
chr12	113413655	113413675	Bin3Full198_5	1.37548063	+
chr11	46363782	46363802	Bin3Full251_5	1.36779829	+
chr10	71005146	71005166	Bin3Full203_4	1.356000768	-
chr19	49560854	49560874	Bin3Full217_4	1.353387562	-
chr19	19172714	19172734	Bin3Full224_5	1.350500515	-
chr15	99799444	99799464	Bin3Full247_4	1.326439293	-
chr20	43335130	43335150	Bin3Full246_5	1.310812477	+
chr4	24764564	24764584	Bin3Full235_5	1.30201998	-
chr15	58361158	58361178	Bin3Full249_6	1.297020508	-
chr17	28507905	28507924	Bin3Full253_4	1.29377124	+
chr18	7325299	7325318	Bin3Full218_4	1.292181075	-
chr1	202673748	202673768	Bin3Full268_4	1.288984483	-
chr2	2401082	2401102	Bin3Full182_4	1.284859836	-
chr1	29680203	29680223	Bin3Full260_4	1.283094449	+
chr1	63952184	63952203	Bin3Full250_5	1.267237705	+
chr5	103484630	103484650	Bin3Full226_5	1.261979565	+
chr19	35756284	35756305	Bin3Full240_5	1.260768913	-
chr8	6125826	6125846	Bin3Full244_5	1.253574948	+
chr2	127219347	127219367	Bin3Full271_4	1.239443582	-
chr13	96672592	96672612	Bin3Full259_4	1.23876276	-
chr17	67041844	67041864	Bin3Full275_4	1.221254102	+
chr1	67524556	67524576	Bin3Full234_5	1.217443426	+
chr3	74465867	74465887	Bin3Full221_4	1.20596604	+
chr16	11460130	11460150	Bin3Full263_5	1.186848655	-
chr7	159291634	159291654	Bin3Full230_5	1.18055691	-
chr7	68428621	68428641	Bin3Full269_4	1.171681753	+
chr10	91023215	91023235	Bin3Full261_3	1.149947789	-
chr12	107715052	107715072	Bin3Full238_5	1.130773224	+
chr2	88110550	88110570	Bin3Full272_6	1.128339397	+
chr10	78507422	78507442	Bin3Full241_4	1.118834887	-
chr3	75296894	75296914	Bin3Full270_4	1.117999128	+
chr16	24071928	24071948	Bin3Full242_5	1.113267088	-
chr13	110870366	110870387	Bin3Full267_6	1.093458662	-
chr9	126897556	126897576	Bin3Full273_3	1.091256646	+
chr18	37321332	37321352	Bin3Full243_4	1.080399257	-
chr3	195891663	195891682	Bin3Full256_4	1.076686337	-
chr16	49101921	49101941	Bin3Full274_6	1.066142968	+
chr3	104259097	104259117	Bin3Full266_4	1.059513042	+
chr5	69476208	69476228	Bin3Full262_5	1.059020941	+
chr12	8396021	8396041	Bin3Full265_5	1.054282725	-
chr17	74863045	74863065	Bin3Full277_6	1.039428418	-
chr9	33493353	33493373	Bin3Full258_3	1.028336836	+
chr11	63026869	63026889	Bin3Full254_5	1.017603232	-
chr5	40066951	40066971	Bin3Full248_6	1.015180187	+
chr6	146200503	146200523	Bin3Full239_5	1.004984044	-
chr2	238497779	238497799	Bin3Full255_4	1.003039963	+
chr6	29467502	29467522	Bin3Full276_4	1.000339583	-
chr17	72931477	72931497	Bin4Full1_5	0.99755726	-
chr2	232448668	232448687	Bin4Full2_4	0.996305301	-
chr10	118952746	118952766	Bin4Full3_5	0.987495671	-
chr3	102455747	102455767	Bin4Full4_4	0.984622684	+
chr1	178488169	178488189	Bin4Full5_5	0.965798446	-
chr16	88298479	88298499	Bin4Full6_4	0.955460515	+
chr12	6816025	6816045	Bin4Full7_5	0.953957155	-
chr16	2755257	2755277	Bin4Full8_4	0.951863687	+
chr3	64942585	64942604	Bin4Full9_3	0.951848445	-
chr16	14075530	14075550	Bin4Full10_6	0.950159848	-
chr17	62262913	62262933	Bin4Full11_6	0.945609555	+
chr11	44833050	44833070	Bin4Full12_4	0.937433784	-
chr11	46312603	46312623	Bin4Full13_6	0.931536112	-
chr19	44627504	44627524	Bin4Full14_6	0.930360948	+
chr1	6359220	6359240	Bin4Full15_5	0.924811921	-
chr5	128629459	128629479	Bin4Full16_4	0.918122006	-
chr6	36616984	36617004	Bin4Full17_5	0.908790636	-
chr12	123940411	123940430	Bin4Full18_4	0.901348648	-
chr3	13016517	13016537	Bin4Full19_5	0.898244412	-
chr15	77355837	77355857	Bin4Full20_6	0.877942058	-
chr2	159074459	159074479	Bin4Full21_4	0.872369452	+
chr11	31990967	31990987	Bin4Full22_3	0.865043539	+
chr15	89403722	89403742	Bin4Full23_4	0.858420337	+
chr1	51549743	51549763	Bin4Full24_4	0.857891858	+
chr11	44750707	44750727	Bin4Full25_5	0.855853823	+
chr9	97261719	97261739	Bin4Full26_3	0.846135607	-
chr15	66740882	66740903	Bin4Full27_6	0.839339411	+
chr8	17595189	17595209	Bin4Full28_4	0.837116741	-
chr16	68335370	68335390	Bin4Full29_5	0.832826221	+
chr3	106985639	106985659	Bin4Full30_4	0.821698341	+
chrX	119606377	119606396	Bin4Full31_4	0.81601304	-
chr19	15250304	15250325	Bin4Full32_4	0.813913648	-
chr2	232370285	232370304	Bin4Full33_4	0.806604537	-
chr1	93964999	93965019	Bin4Full34_6	0.805346492	-
chr7	105447868	105447887	Bin4Full35_3	0.802258548	+
chr1	33847179	33847199	Bin4Full36_4	0.801368596	-
chr12	874762	874781	Bin4Full37_3	0.800119292	+
chr12	125745489	125745509	Bin4Full38_4	0.795293972	-
chr9	34823872	34823892	Bin4Full39_4	0.792322266	+
chr11	126942813	126942833	Bin4Full40_4	0.787511975	-
chr11	13476264	13476284	Bin4Full41_6	0.779386949	-
chr2	112753490	112753510	Bin4Full42_4	0.778586956	-
chr10	56361006	56361026	Bin4Full43_5	0.774901482	+
chr2	171294867	171294887	Bin4Full44_2	0.769276185	-
chr3	195021823	195021843	Bin4Full45_5	0.768504812	+
chr10	3414554	3414574	Bin4Full46_5	0.768020865	+
chr5	1629593	1629613	Bin4Full47_4	0.748695033	+
chr19	39436708	39436728	Bin4Full48_5	0.737025735	-
chr2	47942946	47942966	Bin4Full49_3	0.735527482	+
chr5	135973924	135973944	Bin4Full50_5	0.725209049	+
chr6	139250820	139250840	Bin4Full51_5	0.724292496	-
chr9	97769172	97769191	Bin4Full52_3	0.715217043	-
chr17	4489630	4489650	Bin4Full53_4	0.714191932	-
chr1	169540729	169540749	Bin4Full54_5	0.713415891	+
chr9	101527180	101527200	Bin4Full55_3	0.711230876	+
chr11	395434	395455	Bin4Full56_4	0.709267311	-
chr7	2523215	2523235	Bin4Full57_6	0.708547404	+
chr14	77213536	77213553	Bin4Full58_4	0.707269413	-
chr1	9590409	9590429	Bin4Full59_4	0.706874368	+
chr14	31951713	31951732	Bin4Full60_4	0.706463877	-
chr5	173864901	173864921	Bin4Full61_3	0.706164183	-
chr1	240245310	240245330	Bin4Full62_4	0.705711918	+
chr17	35348995	35349015	Bin4Full63_6	0.704651385	+
chr9	113733771	113733791	Bin4Full64_4	0.701650773	+
chr1	223365085	223365105	Bin4Full65_4	0.701048972	+
chr8	64542329	64542349	Bin4Full66_3	0.696210362	+
chr3	80755951	80755971	Bin4Full67_3	0.695311656	+
chr6	102798710	102798730	Bin4Full68_6	0.692188953	+
chr2	241050497	241050517	Bin4Full69_6	0.691402951	-
chr1	153018574	153018594	Bin4Full70_6	0.685952765	+
chr12	123605469	123605488	Bin4Full71_3	0.68515403	+
chr15	90613093	90613113	Bin4Full72_4	0.678135582	+
chr1	30671022	30671041	Bin4Full73_4	0.66525159	-
chr10	3169348	3169368	Bin4Full74_5	0.663996142	-
chr14	105584293	105584313	Bin4Full75_6	0.657574494	-
chr8	120715887	120715907	Bin4Full76_5	0.648925832	+
chr22	39414175	39414195	Bin4Full77_4	0.638599681	+
chr1	233230242	233230262	Bin4Full78_6	0.637566578	+
chr4	173567422	173567442	Bin4Full79_6	0.636830692	-
chr11	112573061	112573081	Bin4Full80_5	0.631716757	+
chr1	45068189	45068209	Bin4Full81_5	0.630895055	-
chr19	55969835	55969854	Bin4Full82_4	0.630182016	+
chr18	37661722	37661742	Bin4Full83_6	0.626380838	+
chr18	12271740	12271760	Bin4Full84_6	0.626159987	-
chr18	60161740	60161760	Bin4Full85_6	0.624656213	+
chr19	11602822	11602842	Bin4Full86_5	0.611296336	+
chr22	36110425	36110445	Bin4Full87_5	0.611204891	+
chr16	16572809	16572829	Bin4Full88_6	0.611186262	+
chr2	53605754	53605774	Bin4Full89_5	0.611166811	-
chr5	30440059	30440080	Bin4Full90_4	0.609641749	-
chr17	34673150	34673171	Bin4Full91_4	0.606306599	+
chrX	68647138	68647158	Bin4Full92_4	0.586961422	+
chr11	33479151	33479171	Bin4Full93_4	0.586438611	+
chr7	150793929	150793949	Bin4Full94_4	0.578152184	-
chr15	61156575	61156595	Bin4Full95_4	0.577359895	+
chr3	12425138	12425158	Bin4Full96_4	0.577188728	+
chr9	122479376	122479396	Bin4Full97_4	0.577119934	-
chrX	134807713	134807733	Bin4Full98_5	0.576593032	+
chr22	39090103	39090123	Bin4Full99_5	0.573204358	+
chr22	26039513	26039532	Bin4Full100_2	0.570575003	-
chrX	155330770	155330791	Bin4Full101_4	0.563680803	+
chr11	1774723	1774743	Bin4Full102_3	0.56063075	+
chr16	66429429	66429449	Bin4Full103_3	0.558520617	+
chr20	2301402	2301422	Bin4Full104_6	0.558082741	-
chr10	70299336	70299357	Bin4Full105_5	0.557224948	+
chr16	2610293	2610313	Bin4Full106_4	0.556665998	+
chr6	150900577	150900599	Bin4Full107_6	0.549073873	-
chr8	55778166	55778185	Bin4Full108_3	0.5484866	+
chr3	44974437	44974457	Bin4Full109_5	0.547168575	-
chr6	28986201	28986222	Bin4Full110_3	0.542489249	-
chr3	61724126	61724146	Bin4Full111_4	0.540255373	+
chr20	22773005	22773025	Bin4Full112_4	0.53957737	-
chr1	151006717	151006738	Bin4Full113_6	0.537384306	+
chr2	118766059	118766079	Bin4Full114_5	0.536437261	+
chr18	33154181	33154199	Bin4Full115_4	0.534022529	+
chr1	16048651	16048671	Bin4Full116_5	0.528149772	+
chr11	10440983	10441002	Bin4Full117_4	0.523916758	+
chr3	16349931	16349951	Bin4Full118_5	0.520591425	-
chr5	73448764	73448783	Bin4Full119_5	0.516356404	+
chr17	39905454	39905474	Bin4Full120_6	0.511783769	-
chr19	55179891	55179911	Bin4Full121_6	0.508016207	-
chr1	145982868	145982889	Bin4Full122_5	0.507676164	-
chr7	142199504	142199524	Bin4Full123_4	0.507121862	+
chrX	26128455	26128474	Bin4Full124_3	0.506532994	+
chr16	2982065	2982085	Bin4Full125_5	0.501636933	+
chr7	2065332	2065352	Bin5Full1_5	0.499629574	-
chr1	44807461	44807481	Bin5Full2_6	0.496144557	-
chr4	7246945	7246965	Bin5Full3_6	0.495421425	-
chr6	33893315	33893336	Bin5Full4_3	0.494206133	+
chr9	110368150	110368170	Bin5Full5_5	0.493951188	+
chr1	53272713	53272733	Bin5Full6_5	0.493333258	+
chr13	98033456	98033476	Bin5Full7_4	0.492464243	+
chr4	3643458	3643478	Bin5Full8_5	0.482896708	+
chr1	6017866	6017886	Bin5Full9_3	0.481802075	+
chr21	32530596	32530617	Bin5Full10_5	0.476269335	+
chr1	115665315	115665335	Bin5Full11_5	0.476267715	-
chr14	105704527	105704547	Bin5Full12_6	0.470558419	-
chr6	34038534	34038554	Bin5Full13_5	0.469600661	+
chr19	10402744	10402764	Bin5Full14_5	0.469131701	+
chr1	154941838	154941858	Bin5Full15_3	0.468111819	+
chr10	132110322	132110342	Bin5Full16_4	0.461385032	-
chr7	1515362	1515382	Bin5Full17_4	0.454344058	+
chr4	26517323	26517343	Bin5Full18_6	0.451234234	-
chr8	23608900	23608920	Bin5Full19_4	0.450653058	-
chr3	16323889	16323909	Bin5Full20_4	0.447125254	-
chr17	21663392	21663412	Bin5Full21_5	0.438305331	+
chr10	66722287	66722307	Bin5Full22_5	0.434438717	+
chr1	7669600	7669620	Bin5Full23_4	0.43256065	-
chr2	71176247	71176267	Bin5Full24_6	0.429462733	-
chr1	161284941	161284961	Bin5Full25_6	0.427416307	-
chr15	69511063	69511083	Bin5Full26_6	0.424709572	-
chr3	123130352	123130372	Bin5Full27_4	0.42272238	+
chr5	23111390	23111410	Bin5Full28_3	0.419473559	+
chr11	74724935	74724955	Bin5Full29_6	0.419125802	+
chr7	137075004	137075024	Bin5Full30_4	0.418305211	+
chr17	16381984	16382004	Bin5Full31_5	0.417961495	+
chr22	36295008	36295028	Bin5Full32_6	0.416735378	-
chr15	34521903	34521923	Bin5Full33_4	0.416408532	+
chr2	64995470	64995490	Bin5Full34_5	0.414864626	-
chr15	68388750	68388770	Bin5Full35_4	0.414835193	-
chr12	73938568	73938588	Bin5Full36_4	0.413686629	+
chrX	120483316	120483335	Bin5Full37_5	0.413665904	+
chr1	16145644	16145664	Bin5Full38_5	0.409650062	-
chr17	42303858	42303878	Bin5Full39_6	0.409587032	+
chr7	37235831	37235850	Bin5Full40_3	0.408982193	+
chr14	88065255	88065275	Bin5Full41_3	0.408172897	+
chr3	5532093	5532113	Bin5Full42_5	0.40624249	+
chr19	486396	486414	Bin5Full43_4	0.402212466	-
chr19	486396	486414	Bin5Full44_4	0.402212466	-
chr12	52722369	52722389	Bin5Full45_3	0.399073754	-
chr6	133960150	133960170	Bin5Full46_6	0.398545232	-
chr8	68808019	68808039	Bin5Full47_6	0.394693446	-
chr3	56911000	56911020	Bin5Full48_2	0.389986405	-
chr2	223477574	223477594	Bin5Full49_5	0.38949619	-
chr2	121919784	121919804	Bin5Full50_5	0.387784013	+
chr11	499389	499409	Bin5Full51_4	0.386725132	-
chr18	23648648	23648668	Bin5Full52_5	0.383778871	+
chr8	47663074	47663094	Bin5Full53_6	0.382293785	-
chr19	10287385	10287405	Bin5Full54_3	0.381315775	-
chr10	125192308	125192328	Bin5Full55_4	0.377813899	-
chr16	81054735	81054755	Bin5Full56_5	0.377622205	-
chr4	52359105	52359125	Bin5Full57_5	0.376970289	+
chr8	25848374	25848394	Bin5Full58_6	0.374480424	+
chr6	30665657	30665677	Bin5Full59_4	0.373484583	-
chr10	21845441	21845461	Bin5Full60_5	0.371092621	-
chr20	42137771	42137791	Bin5Full61_4	0.368616836	+
chr15	30152127	30152147	Bin5Full62_4	0.366866379	-
chr1	43588146	43588166	Bin5Full63_5	0.365790278	+
chr11	124464179	124464199	Bin5Full64_6	0.365706379	-
chr3	195950079	195950099	Bin5Full65_4	0.365272084	+
chr20	2147295	2147315	Bin5Full66_4	0.362467219	-
chr15	61809069	61809089	Bin5Full67_5	0.361967861	-
chr2	227595957	227595976	Bin5Full68_3	0.360329647	+
chr7	2481805	2481825	Bin5Full69_6	0.35941498	-
chr1	21717847	21717866	Bin5Full70_4	0.358399786	+
chr8	10908426	10908446	Bin5Full71_5	0.357378644	-
chr1	236528638	236528657	Bin5Full72_4	0.357040913	-
chr12	125036764	125036784	Bin5Full73_6	0.354766214	+
chr7	94307589	94307609	Bin5Full74_6	0.35202835	-
chr2	12870792	12870811	Bin5Full75_5	0.350632622	-
chr17	36336531	36336551	Bin5Full76_6	0.348203024	-
chr1	221739668	221739688	Bin5Full77_4	0.347879273	+
chrX	145612522	145612542	Bin5Full78_5	0.346264341	-
chr5	7685685	7685703	Bin5Full79_3	0.346064941	+
chr7	45716290	45716310	Bin5Full80_4	0.345134761	+
chr7	45716290	45716310	Bin5Full81_4	0.345134761	+
chr1	16026845	16026865	Bin5Full82_5	0.343739796	+
chr16	30526621	30526641	Bin5Full83_6	0.34170217	-
chr9	131094632	131094652	Bin5Full84_5	0.341316734	-
chr1	37140018	37140038	Bin5Full85_5	0.340459305	+
chr14	23025454	23025474	Bin5Full86_6	0.339480851	-
chr1	200908752	200908772	Bin5Full87_5	0.33878936	-
chr7	53002617	53002641	Bin5Full88_6	0.33786232	+
chr4	10686064	10686084	Bin5Full89_4	0.335058256	+
chr20	17490097	17490117	Bin5Full90_4	0.334929484	-
chr13	37395887	37395907	Bin5Full91_5	0.333646755	-
chr13	44820941	44820961	Bin5Full92_3	0.33252959	+
chr7	1651480	1651500	Bin5Full93_4	0.330224359	+
chr20	48106272	48106292	Bin5Full94_4	0.327957278	-
chr17	59995968	59995988	Bin5Full95_5	0.326936111	-
chr9	127775538	127775557	Bin5Full96_4	0.323376526	+
chr5	13714469	13714489	Bin5Full97_6	0.322841819	-
chr13	111020591	111020610	Bin5Full98_4	0.322182724	+
chr2	71282030	71282050	Bin5Full99_6	0.32182595	+
chr15	74630139	74630159	Bin5Full100_5	0.319733685	-
chr12	52905014	52905034	Bin5Full101_5	0.319381398	+
chr4	1460101	1460121	Bin5Full102_5	0.316852294	+
chr3	155262249	155262269	Bin5Full103_3	0.314667314	+
chr1	209364784	209364804	Bin5Full104_6	0.311915282	+
chr5	169931826	169931847	Bin5Full105_3	0.310658684	-
chr10	46310274	46310294	Bin5Full106_4	0.307353321	+
chrX	92756195	92756215	Bin5Full107_4	0.306873282	+
chr18	48917510	48917530	Bin5Full108_5	0.30580576	-
chr9	98939147	98939167	Bin5Full109_6	0.305638434	+
chr3	134628011	134628031	Bin5Full110_5	0.304379389	+
chr1	37448255	37448275	Bin5Full111_5	0.303654007	-
chr1	3904411	3904431	Bin5Full112_6	0.303501483	+
chr2	233176201	233176221	Bin5Full113_5	0.300891298	+
chr5	170691822	170691842	Bin5Full114_5	0.29823606	+
chr12	131052830	131052851	Bin5Full115_5	0.2974136	+
chr6	2141532	2141552	Bin5Full116_3	0.296604728	-
chr9	70642248	70642268	Bin5Full117_6	0.294992647	+
chr8	28747322	28747342	Bin5Full118_4	0.292991887	+
chr4	118540360	118540380	Bin5Full119_4	0.292915546	+
chr2	232337908	232337927	Bin5Full120_4	0.292535309	-
chr12	113056078	113056097	Bin5Full121_2	0.29233838	-
chr6	8299431	8299451	Bin5Full122_4	0.292148545	-
chr6	12119186	12119206	Bin5Full123_4	0.291881593	+
chr5	95747143	95747163	Bin5Full124_5	0.291350678	-
chr5	137681597	137681616	Bin5Full125_3	0.291252116	+
chr7	72711557	72711577	Bin5Full126_5	0.290564596	-
chr1	156081324	156081343	Bin5Full127_4	0.290295388	+
chr20	15770737	15770757	Bin5Full128_5	0.286472803	+
chr21	42325406	42325426	Bin5Full129_3	0.281048395	+
chr19	17741504	17741524	Bin5Full130_4	0.277064196	+
chr1	17895782	17895802	Bin5Full131_6	0.277054231	+
chr6	41710836	41710856	Bin5Full132_5	0.275026352	-
chr5	35679701	35679720	Bin5Full133_5	0.27446525	-
chr20	3866453	3866472	Bin5Full134_4	0.272750829	-
chr12	6833804	6833824	Bin5Full135_4	0.272274081	+
chr7	76625412	76625432	Bin5Full136_4	0.270099886	+
chr3	194382542	194382562	Bin5Full137_5	0.269209009	-
chrX	51001204	51001224	Bin5Full138_5	0.268655877	-
chr1	226954950	226954970	Bin5Full139_5	0.265246783	+
chr6	117663145	117663163	Bin5Full140_3	0.264675538	+
chr18	79945752	79945771	Bin5Full141_4	0.264290358	-
chrX	27423161	27423181	Bin5Full142_6	0.263956111	+
chr17	54415051	54415071	Bin5Full143_5	0.263722652	-
chr19	46390182	46390202	Bin5Full144_5	0.263440184	+
chr1	93731913	93731933	Bin5Full145_5	0.262945808	+
chr4	144335148	144335168	Bin5Full146_5	0.262581702	-
chr10	72278842	72278862	Bin5Full147_4	0.259611163	+
chr1	238237043	238237063	Bin5Full148_4	0.259320138	+
chr2	26308972	26308992	Bin5Full149_4	0.257961273	+
chr1	23402559	23402578	Bin5Full150_4	0.254307554	-
chr10	44878698	44878718	Bin5Full151_5	0.25017132	+
chr2	62855969	62855989	Bin5Full152_6	0.249962932	-
chr12	108263761	108263780	Bin5Full153_4	0.249335891	-
chr1	41364545	41364565	Bin5Full154_6	0.249313151	+
chr10	70779117	70779137	Bin5Full155_5	0.248896911	-
chr4	6938472	6938494	Bin5Full156_6	0.246921815	-
chr22	26751229	26751249	Bin5Full157_4	0.243853679	-
chr1	3172235	3172255	Bin5Full158_4	0.242145273	+
chr9	134293215	134293236	Bin5Full159_4	0.242136571	+
chr17	49944474	49944494	Bin5Full160_4	0.241749304	-
chr11	114554315	114554335	Bin5Full161_5	0.241322381	-
chr2	218438512	218438530	Bin5Full162_3	0.239168905	-
chr7	47738825	47738845	Bin5Full163_6	0.236061881	-
chr7	150371837	150371857	Bin5Full164_5	0.23503251	+
chr5	156768427	156768447	Bin5Full165_4	0.230515206	-
chr9	136981811	136981831	Bin5Full166_5	0.228475857	-
chr22	23603371	23603391	Bin5Full167_4	0.227893487	-
chr13	76715024	76715044	Bin5Full168_5	0.225957846	-
chr3	145913867	145913887	Bin5Full169_2	0.225878301	+
chr10	74538164	74538185	Bin5Full170_4	0.225437075	+
chr19	7522118	7522138	Bin5Full171_3	0.222554742	+
chr3	72891248	72891268	Bin5Full172_5	0.221669559	+
chrX	139504837	139504857	Bin5Full173_5	0.219729242	+
chr7	6642994	6643014	Bin5Full174_5	0.217918413	+
chr1	81592507	81592527	Bin5Full175_5	0.213943136	-
chr8	27232297	27232317	Bin5Full176_6	0.213345909	-
chr19	39842173	39842193	Bin5Full177_6	0.213076833	-
chr5	54583793	54583812	Bin5Full178_5	0.209193962	-
chr2	117968898	117968918	Bin5Full179_6	0.205842836	+
chr11	1850196	1850216	Bin5Full180_4	0.204286586	+
chr3	102470408	102470428	Bin5Full181_6	0.203870023	+
chr9	34651511	34651531	Bin5Full182_5	0.200590079	+
chrX	13139711	13139731	Bin5Full183_6	0.194672227	-
chr6	39856925	39856945	Bin5Full184_6	0.194186926	+
chr7	74357540	74357560	Bin5Full185_5	0.18920821	+
chr16	5006105	5006125	Bin5Full186_5	0.188356626	+
chr11	67438482	67438502	Bin5Full187_4	0.186759688	-
chr3	138451080	138451101	Bin5Full188_4	0.186657277	+
chr8	97214906	97214926	Bin5Full189_5	0.184506742	-
chr18	57743856	57743876	Bin5Full190_5	0.184245204	+
chr19	33024042	33024062	Bin5Full191_5	0.180008583	-
chr14	47192540	47192560	Bin5Full192_5	0.179499344	+
chr1	116589163	116589183	Bin5Full193_5	0.177778488	-
chr2	8028584	8028604	Bin5Full194_5	0.177648352	-
chr12	104387339	104387359	Bin5Full195_5	0.174340257	-
chr19	10739083	10739103	Bin5Full196_4	0.17360269	+
chr12	38310939	38310959	Bin5Full197_4	0.170934311	-
chr5	172944847	172944867	Bin5Full198_5	0.166826998	-
chr14	58691986	58692006	Bin5Full199_4	0.165129023	+
chr3	30800633	30800653	Bin5Full200_4	0.163934987	+
chr6	52518654	52518674	Bin5Full201_5	0.163037832	+
chr8	22764329	22764347	Bin5Full202_4	0.161846786	-
chr11	118623459	118623479	Bin5Full203_4	0.161512954	-
chrX	107522601	107522621	Bin5Full204_4	0.150099319	+
chr22	42164776	42164796	Bin5Full205_6	0.143864738	+
chr12	68746610	68746630	Bin5Full206_5	0.143162242	-
chr18	49958866	49958886	Bin5Full207_6	0.141333931	-
chr14	99862069	99862089	Bin5Full208_4	0.124184424	-
chr3	50656705	50656723	Bin5Full209_4	0.123888695	+
chr2	15793434	15793454	Bin5Full210_6	0.107621613	-
chr2	158391891	158391911	Bin5Full211_4	0.092411418	+
